# Translational control as a novel regulator of gradient sensing and chemotropism in yeast

**DOI:** 10.1101/2020.12.13.422562

**Authors:** Rita Gelin-Licht, Patrick J. Conlon, Raman Singh, Rohini R. Nair, Gal Haimovich, Camila Baez, Lihi Gal, Maya Schuldiner, Andre Levchenko, Jeffrey E. Gerst

**Affiliations:** Department of Molecular Genetics, Weizmann Institute of Science Rehovot 7610001, Israel; Department of Biomedical Engineering, Yale University, New Haven, CT USA

**Keywords:** chemotropism, yeast mating pathway, gradient sensing, cell fusion, G-protein coupled receptor, MAP kinase, Scp160, Asc1, Gpa2, Gpa1, ribosomal proteins, ribosome specialization, paralog specificity, translation, yeast

## Abstract

The yeast mating pathway regulates haploid cell fusion in response to pheromone signaling via a mitogen-activated protein kinase (MAPK) cascade that controls directional growth (chemotropism). However, the regulators of chemotropic morphogenesis are ill-defined. By using a non-biased genome-wide screen, we identified hundreds of genes that affect mating. An additional screens identified and validated >20 novel positive and negative regulators of pheromone gradient sensing, chemotropism, shmoo development, and mating. Aside from known regulators of exocytosis and endocytosis, genes involved in translational control downstream of the G-protein-regulated pheromone and filamentous growth MAPK pathways were identified. These include the Scp160 RNA-binding protein and the Asc1, Rpl12b, and Rpl19b ribosomal proteins (RPs). Importantly, we demonstrate that pheromone treatment and G*α* (Gpa1) activation stimulate Scp160 binding to (and inhibition of) Asc1, which acts downstream of glucose-activated G*α* (Gpa2) on the filamentous growth pathway. Moreover, we identify both Rpl12b and Rpl19b as RP paralog-specific positive regulators of translation of mating components, including Scp160. Thus, opposing MAPK pathways may converge at the level of translational control to regulate signaling output.
