## Supplementary material for "Translational control as a novel regulator of gradient sensing and chemotropism in yeast": Table S2

### Sheet: Readme
Supplementary Table S2
Sheet name	Content
All RP Primary	List of RP genes required for yeast cell mating, as taken from the primary screen (as in Table S1). Yeast mutant libraries (deletion and DAmP) were crossed against a WT query strain carrying a cytosolic marker fused to mCherry using the synthetic gene array (SGA) methodology. A score of 1.0 designates that 100% of the MATa cells underwent mating. The normalized mating fraction scores for the MATa…
Paralog-specific mating	Values of the mating fraction for the different paralog pairs which showed a significant difference between paralogs are shown (Column E). Yellow indicates RP paralogs shown to affect mating, but are missing their paralog partner in the screen. Manual testing of mating efficiency of select RP genes is shown in Column F (indicated in Figure 7A). The results from the confusion assay for RPL12B and …

### Sheet: All RP primary
Gene #	Gene	Name	Mating Fraction	Difference (B paralog - A paralog)	Library	SGD Description
202	YGR085C	RPL11B	0.21296		Deletion	Ribosomal 60S subunit protein L11B; expressed at half the level of Rpl11Ap; involved in ribosomal assembly; depletion causes degradation of 60S proteins and RNA; homologous to mammalian ribosomal protein L11 and bacterial L5; RPL11B has a paralog, RPL11A, that arose from the whole genome duplication
244	YDR418W	RPL12B	0.22222		Deletion	Ribosomal 60S subunit protein L12B; rpl12a rpl12b double mutant exhibits slow growth and slow translation; homologous to mammalian ribosomal protein L12 and bacterial L11; RPL12B has a paralog, RPL12A, that arose from the whole genome duplication
4045	YDL082W	RPL13A	0.51613		Deletion	Ribosomal 60S subunit protein L13A; not essential for viability; homologous to mammalian ribosomal protein L13, no bacterial homolog; RPL13A has a paralog, RPL13B, that arose from the whole genome duplication
4518	YMR142C	RPL13B	0.56304	0.04691	Deletion	Ribosomal 60S subunit protein L13B; not essential for viability; homologous to mammalian ribosomal protein L13, no bacterial homolog; RPL13B has a paralog, RPL13A, that arose from the whole genome duplication
85	YKL006W	RPL14A	0.16423		Deletion	Ribosomal 60S subunit protein L14A; N-terminally acetylated; homologous to mammalian ribosomal protein L14, no bacterial homolog; RPL14A has a paralog, RPL14B, that arose from the whole genome duplication
1086	YMR121C	RPL15B	0.32323		Deletion	Ribosomal 60S subunit protein L15B; binds to 5.8 S rRNA; homologous to mammalian ribosomal protein L15, no bacterial homolog; RPL15B has a paralog, RPL15A, that arose from the whole genome duplication; relocalizes from nucleus to nucleolus upon DNA replication stress
788	YIL133C	RPL16A	0.29567		Deletion	Ribosomal 60S subunit protein L16A; N-terminally acetylated, binds 5.8 S rRNA; transcriptionally regulated by Rap1p; homologous to mammalian ribosomal protein L13A and bacterial L13; RPL16A has a paralog, RPL16B, that arose from the whole genome duplication; protein abundance increases in response to DNA replication stress
2345	YNL069C	RPL16B	0.40611	0.11044	Deletion	Ribosomal 60S subunit protein L16B; N-terminally acetylated, binds 5.8 S rRNA; transcriptionally regulated by Rap1p; homologous to mammalian ribosomal protein L13A and bacterial L13; RPL16B has a paralog, RPL16A, that arose from the whole genome duplication
3283	YNL069C	RPL16B	0.46367		Deletion	Ribosomal 60S subunit protein L16B; N-terminally acetylated, binds 5.8 S rRNA; transcriptionally regulated by Rap1p; homologous to mammalian ribosomal protein L13A and bacterial L13; RPL16B has a paralog, RPL16A, that arose from the whole genome duplication
3152	YKL180W	RPL17A	0.45509		DAmP	Ribosomal 60S subunit protein L17A; required for processing of 27SB pre-rRNA and formation of stable 66S assembly intermediates; copurifies with the Dam1 complex (aka DASH complex); homologous to mammalian ribosomal protein L17 and bacterial L22; RPL17A has a paralog, RPL17B, that arose from the whole genome duplication; protein abundance increases in response to DNA replication stress
4218	YJL177W	RPL17B	0.53271	0.07762	Deletion	Ribosomal 60S subunit protein L17B; required for processing of 27SB pre-rRNA and formation of stable 66S assembly intermediates; homologous to mammalian ribosomal protein L17 and bacterial L22; RPL17B has a paralog, RPL17A, that arose from the whole genome duplication
2946	YNL301C	RPL18B	0.44118		Deletion	Ribosomal 60S subunit protein L18B; homologous to mammalian ribosomal protein L18, no bacterial homolog; RPL18B has a paralog, RPL18A, that arose from the whole genome duplication
2544	YBR084C-A	RPL19A	0.41743		Deletion	Ribosomal 60S subunit protein L19A; rpl19a and rpl19b single null mutations result in slow growth, while the double null mutation is lethal; homologous to mammalian ribosomal protein L19, no bacterial homolog; RPL19A has a paralog, RPL19B, that arose from the whole genome duplication
125	YBL027W	RPL19B	0.18408	-0.23335	Deletion	Ribosomal 60S subunit protein L19B; rpl19a and rpl19b single null mutations result in slow growth, while the double null mutation is lethal; homologous to mammalian ribosomal protein L19, no bacterial homolog; RPL19B has a paralog, RPL19A, that arose from the whole genome duplication
3732	YPL220W	RPL1A	0.49254		Deletion	Ribosomal 60S subunit protein L1A; N-terminally acetylated; homologous to mammalian ribosomal protein L10A and bacterial L1; RPL1A has a paralog, RPL1B, that arose from the whole genome duplication; rpl1a rpl1b double null mutation is lethal; ribosomes containing Rpl1b are more efficient in translation of respiration-related proteins
1536	YMR242C	RPL20A	0.35593		Deletion	Ribosomal 60S subunit protein L20A; homologous to mammalian ribosomal protein L18A, no bacterial homolog; RPL20A has a paralog, RPL20B, that arose from the whole genome duplication
480	YOR312C	RPL20B	0.25954	-0.09639	Deletion	Ribosomal 60S subunit protein L20B; homologous to mammalian ribosomal protein L18A, no bacterial homolog; RPL20B has a paralog, RPL20A, that arose from the whole genome duplication
3008	YBR191W	RPL21A	0.44554		Deletion	Ribosomal 60S subunit protein L21A; homologous to mammalian ribosomal protein L21, no bacterial homolog; RPL21A has a paralog, RPL21B, that arose from the whole genome duplication
4103	YPL079W	RPL21B	0.52066	0.07512	Deletion	Ribosomal 60S subunit protein L21B; homologous to mammalian ribosomal protein L21, no bacterial homolog; RPL21B has a paralog, RPL21A, that arose from the whole genome duplication
191	YLR061W	RPL22A	0.20988		Deletion	Ribosomal 60S subunit protein L22A; required for translation of long 5' UTR of IME1 mRNA and meiotic entry; required for the oxidative stress response, pseudohyphal and invasive growth; homologous to mammalian ribosomal protein L22, no bacterial homolog; RPL22A has a paralog, RPL22B, that arose from the whole genome duplication
2692	YFL034C-A	RPL22B	0.42652	0.21664	Deletion	Ribosomal 60S subunit protein L22A; required for translation of long 5' UTR of IME1 mRNA and meiotic entry; autoregulates splicing of its pre-m-RNA; homologous to mammalian ribosomal protein L22, no bacterial homolog; RPL22B has a paralog, RPL22A, that arose from the whole genome duplication
2406	YBL087C	RPL23A	0.40942		Deletion	Ribosomal 60S subunit protein L23A; homologous to mammalian ribosomal protein L23 and bacterial L14; RPL23A has a paralog, RPL23B, that arose from the whole genome duplication
1541	YER117W	RPL23B	0.35625	-0.05317	Deletion	Ribosomal 60S subunit protein L23B; homologous to mammalian ribosomal protein L23 and bacterial L14; RPL23B has a paralog, RPL23A, that arose from the whole genome duplication
4127	YGL031C	RPL24A	0.52263		Deletion	Ribosomal 60S subunit protein L24A; not essential for translation but may be required for normal translation rate; homologous to mammalian ribosomal protein L24, no bacterial homolog; RPL24A has a paralog, RPL24B, that arose from the whole genome duplication
2266	YGR148C	RPL24B	0.40107	-0.12156	Deletion	Ribosomal 60S subunit protein L24B; not essential for translation but may be required for normal translation rate; homologous to mammalian ribosomal protein L24, no bacterial homolog; RPL24B has a paralog, RPL24A, that arose from the whole genome duplication
1184	YLR344W	RPL26A	0.33083		Deletion	Ribosomal 60S subunit protein L26A; binds to 5.8S rRNA; non-essential even when paralog is also deleted; deletion has minimal affections on ribosome biosynthesis; homologous to mammalian ribosomal protein L26 and bacterial L24; RPL26A has a paralog, RPL26B, that arose from the whole genome duplication
397	YGR034W	RPL26B	0.25	-0.08083	Deletion	Ribosomal 60S subunit protein L26B; binds to 5.8S rRNA; non-essential even when paralog is also deleted; deletion has minimal affections on ribosome biosynthesis; homologous to mammalian ribosomal protein L26 and bacterial L24; RPL26B has a paralog, RPL26A, that arose from the whole genome duplication
5065	YHR010W	RPL27A	0.6988		Deletion	Ribosomal 60S subunit protein L27A; homologous to mammalian ribosomal protein L27, no bacterial homolog; RPL27A has a paralog, RPL27B, that arose from the whole genome duplication
3037	YDR471W	RPL27B	0.44755	-0.25125	Deletion	Ribosomal 60S subunit protein L27B; homologous to mammalian ribosomal protein L27, no bacterial homolog; RPL27B has a paralog, RPL27A, that arose from the whole genome duplication
1612	YFR032C-A	RPL29	0.36073		Deletion	Ribosomal 60S subunit protein L29; not essential for translation, but required for proper joining of large and small ribosomal subunits and for normal translation rate; homologous to mammalian ribosomal protein L29, no bacterial homolog
1848	YFR031C-A	RPL2A	0.37549		Deletion	Ribosomal 60S subunit protein L2A; homologous to mammalian ribosomal protein L2 and bacterial L2; RPL2A has a paralog, RPL2B, that arose from the whole genome duplication
2848	YIL018W	RPL2B	0.43646	0.06097	Deletion	Ribosomal 60S subunit protein L2B; homologous to mammalian ribosomal protein L2 and bacterial L2; RPL2B has a paralog, RPL2A, that arose from the whole genome duplication; expression is upregulated at low temperatures
4593	YLR406C	RPL31B	0.57285		Deletion	Ribosomal 60S subunit protein L31B; associates with karyopherin Sxm1p; loss of both Rpl31p and Rpl39p confers lethality; homologous to mammalian ribosomal protein L31, no bacterial homolog; RPL31B has a paralog, RPL31A, that arose from the whole genome duplication
35	YBL092W	RPL32	0.109		DAmP	Ribosomal 60S subunit protein L32; overexpression disrupts telomeric silencing; homologous to mammalian ribosomal protein L32, no bacterial homolog
4306	YPL143W	RPL33A	0.54118		DAmP	Ribosomal 60S subunit protein L33A; N-terminally acetylated; rpl33a null mutant exhibits slow growth while rpl33a rpl33b double null mutant is inviable; homologous to mammalian ribosomal protein L35A, no bacterial homolog; RPL33A has a paralog, RPL33B, that arose from the whole genome duplication
361	YOR234C	RPL33B	0.2451	-0.29608	Deletion	Ribosomal 60S subunit protein L33B; rpl33b null mutant exhibits normal growth while rpl33a rpl33b double null mutant is inviable; homologous to mammalian ribosomal protein L35A, no bacterial homolog; RPL33B has a paralog, RPL33A, that arose from the whole genome duplication
485	YER056C-A	RPL34A	0.26064		Deletion	Ribosomal 60S subunit protein L34A; homologous to mammalian ribosomal protein L34, no bacterial homolog; RPL34A has a paralog, RPL34B, that arose from the whole genome duplication
4180	YIL052C	RPL34B	0.5283	0.26766	Deletion	Ribosomal 60S subunit protein L34B; homologous to mammalian ribosomal protein L34, no bacterial homolog; RPL34B has a paralog, RPL34A, that arose from the whole genome duplication
2421	YDL191W	RPL35A	0.41009		Deletion	Ribosomal 60S subunit protein L35A; homologous to mammalian ribosomal protein L35 and bacterial L29; RPL35A has a paralog, RPL35B, that arose from the whole genome duplication
2772	YDL136W	RPL35B	0.43169	0.0216	Deletion	Ribosomal 60S subunit protein L35B; homologous to mammalian ribosomal protein L35 and bacterial L29; RPL35B has a paralog, RPL35A, that arose from the whole genome duplication
4175	YMR194W	RPL36A	0.52778		Deletion	Ribosomal 60S subunit protein L36A; N-terminally acetylated; binds to 5.8 S rRNA; homologous to mammalian ribosomal protein L36, no bacterial homolog; RPL36A has a paralog, RPL36B, that arose from the whole genome duplication
1175	YLR185W	RPL37A	0.33038		Deletion	Ribosomal 60S subunit protein L37A; required for processing of 27SB pre-rRNA and formation of stable 66S assembly intermediates; homologous to mammalian ribosomal protein L37, no bacterial homolog; RPL37A has a paralog, RPL37B, that arose from the whole genome duplication
4357	YDR500C	RPL37B	0.54455	0.21417	Deletion	Ribosomal 60S subunit protein L37B; required for processing of 27SB pre-rRNA and formation of stable 66S assembly intermediates; protein abundance increases in response to DNA replication stress; homologous to mammalian ribosomal protein L37, no bacterial homolog; RPL37B has a paralog, RPL37A, that arose from the whole genome duplication
4387	YDR500C	RPL37B	0.54737		Deletion	Ribosomal 60S subunit protein L37B; required for processing of 27SB pre-rRNA and formation of stable 66S assembly intermediates; protein abundance increases in response to DNA replication stress; homologous to mammalian ribosomal protein L37, no bacterial homolog; RPL37B has a paralog, RPL37A, that arose from the whole genome duplication
1708	YLR325C	RPL38	0.36709		Deletion	Ribosomal 60S subunit protein L38; homologous to mammalian ribosomal protein L38, no bacterial homolog
400	YJL189W	RPL39	0.25		Deletion	Ribosomal 60S subunit protein L39; required for ribosome biogenesis; loss of both Rpl31p and Rpl39p confers lethality; also exhibits genetic interactions with SIS1 and PAB1; homologous to mammalian ribosomal protein L39, no bacterial homolog
2459	YIL148W	RPL40A	0.41196		Deletion	Ubiquitin-ribosomal 60S subunit protein L40A fusion protein; cleaved to yield ubiquitin and ribosomal protein L40A; ubiquitin may facilitate assembly of the ribosomal protein into ribosomes; homologous to mammalian ribosomal protein L40, no bacterial homolog; RPL40A has a paralog, RPL40B, that arose from the whole genome duplication; relative distribution to the nucleus increases upon DNA replica…
3120	YKR094C	RPL40B	0.45322	0.04126	Deletion	Ubiquitin-ribosomal 60S subunit protein L40B fusion protein; cleaved to yield ubiquitin and ribosomal protein L40B; ubiquitin may facilitate assembly of the ribosomal protein into ribosomes; homologous to mammalian ribosomal protein L40, no bacterial homolog; RPL40B has a paralog, RPL40A, that arose from the whole genome duplication
3177	YDL184C	RPL41A	0.45679		Deletion	Ribosomal 60S subunit protein L41A; comprises only 25 amino acids; rpl41a rpl41b double null mutant is viable; homologous to mammalian ribosomal protein L41, no bacterial homolog; RPL41A has a paralog, RPL41B, that arose from the whole genome duplication
4406	YDL133C-A	RPL41B	0.55063	0.09384	Deletion	Ribosomal 60S subunit protein L41B; comprises only 25 amino acids; rpl41a rpl41b double null mutant is viable; homologous to mammalian ribosomal protein L41, no bacterial homolog; RPL41B has a paralog, RPL41A, that arose from the whole genome duplication
2905	YNL162W	RPL42A	0.43931		Deletion	Ribosomal 60S subunit protein L42A; homologous to mammalian ribosomal protein L36A, no bacterial homolog; RPL42A has a paralog, RPL42B, that arose from the whole genome duplication
3964	YNL162W	RPL42A	0.51042		Deletion	Ribosomal 60S subunit protein L42A; homologous to mammalian ribosomal protein L36A, no bacterial homolog; RPL42A has a paralog, RPL42B, that arose from the whole genome duplication
3853	YPR043W	RPL43A	0.50187		Deletion	Ribosomal 60S subunit protein L43A; null mutation confers a dominant lethal phenotype; homologous to mammalian ribosomal protein L37A, no bacterial homolog; RPL43A has a paralog, RPL43B, that arose from the whole genome duplication
2013	YJR094W-A	RPL43B	0.38571	-0.11616	Deletion	Ribosomal 60S subunit protein L43B; homologous to mammalian ribosomal protein L37A, no bacterial homolog; RPL43B has a paralog, RPL43A, that arose from the whole genome duplication; protein abundance increases in response to DNA replication stress
1713	YBR031W	RPL4A	0.36735		Deletion	Ribosomal 60S subunit protein L4A; N-terminally acetylated; homologous to mammalian ribosomal protein L4 and bacterial L4; RPL4A has a paralog, RPL4B, that arose from the whole genome duplication
4519	YML073C	RPL6A	0.56318		Deletion	Ribosomal 60S subunit protein L6A; N-terminally acetylated; binds 5.8S rRNA; homologous to mammalian ribosomal protein L6, no bacterial homolog; RPL6A has a paralog, RPL6B, that arose from the whole genome duplication
2302	YLR448W	RPL6B	0.4034	-0.15978	Deletion	Ribosomal 60S subunit protein L6B; binds 5.8S rRNA; homologous to mammalian ribosomal protein L6, no bacterial homolog; RPL6B has a paralog, RPL6A, that arose from the whole genome duplication
138	YGL076C	RPL7A	0.18943		Deletion	Ribosomal 60S subunit protein L7A; required for processing of 27SA3 pre-rRNA to 27SB pre-rRNA during assembly of large ribosomal subunit; depletion leads to a turnover of pre-rRNA; contains a conserved C-terminal Nucleic acid Binding Domain (NDB2); binds to Domain II of 25S and 5.8S rRNAs; homologous to mammalian ribosomal protein L7 and bacterial L30; RPL7A has a paralog, RPL7B, that arose from …
1092	YPL198W	RPL7B	0.32353	0.1341	Deletion	Ribosomal 60S subunit protein L7B; required for processing of 27SA3 pre-rRNA to 27SB pre-rRNA during assembly of large ribosomal subunit; depletion leads to a turnover of pre-rRNA; contains a conserved C-terminal Nucleic acid Binding Domain (NDB2); binds to Domain II of 25S and 5.8S rRNAs; homologous to mammalian ribosomal protein L7 and bacterial L30; RPL7B has a paralog, RPL7A, that arose from …
4298	YHL033C	RPL8A	0.54054		Deletion	Ribosomal 60S subunit protein L8A; required for processing of 27SA3 pre-rRNA to 27SB pre-rRNA during assembly of large ribosomal subunit; depletion leads to a turnover of pre-rRNA; L8 binds to Domain I of 25S and 5.8 S rRNAs; mutation results in decreased amounts of free 60S subunits; homologous to mammalian ribosomal protein L7A, no bacterial homolog; RPL8A has a paralog, RPL8B, that arose from …
5025	YGL147C	RPL9A	0.66827		Deletion	Ribosomal 60S subunit protein L9A; homologous to mammalian ribosomal protein L9 and bacterial L6; RPL9A has a paralog, RPL9B, that arose from a single-locus duplication
2175	YNL067W	RPL9B	0.39526	-0.27301	Deletion	Ribosomal 60S subunit protein L9B; homologous to mammalian ribosomal protein L9 and bacterial L6; RPL9B has a paralog, RPL9A, that arose from a single-locus duplication
1936	YDL081C	RPP1A	0.38071		Deletion	Ribosomal stalk protein P1 alpha; involved in the interaction between translational elongation factors and the ribosome; free (non-ribosomal) P1 stimulates the phosphorylation of the eIF2 alpha subunit (Sui2p) by Gcn2p; accumulation of P1 in the cytoplasm is regulated by phosphorylation and interaction with the P2 stalk component
333	YDL130W	RPP1B	0.2409	-0.13981	Deletion	Ribosomal protein P1 beta; component of the ribosomal stalk, which is involved in interaction of translational elongation factors with ribosome; free (non-ribosomal) P1 stimulates the phosphorylation of the eIF2 alpha subunit (Sui2p) by Gcn2p; accumulation is regulated by phosphorylation and interaction with the P2 stalk component
1393	YOL039W	RPP2A	0.34694		Deletion	Ribosomal protein P2 alpha; a component of the ribosomal stalk, which is involved in the interaction between translational elongation factors and the ribosome; free (non-ribosomal) P2 stimulates the phosphorylation of the eIF2 alpha subunit (Sui2p) by Gcn2p; regulates the accumulation of P1 (Rpp1Ap and Rpp1Bp) in the cytoplasm
4878	YDR382W	RPP2B	0.62275	0.27581	Deletion	Ribosomal protein P2 beta; a component of the ribosomal stalk, which is involved in the interaction between translational elongation factors and the ribosome; free (non-ribosomal) P2 stimulates the phosphorylation of the eIF2 alpha subunit (Sui2p) by Gcn2p; regulates the accumulation of P1 (Rpp1Ap and Rpp1Bp) in the cytoplasm
3016	YGR214W	RPS0A	0.44578		Deletion	Ribosomal 40S subunit protein S0A; required for maturation of 18S rRNA along with Rps0Bp; deletion of either RPS0 gene reduces growth rate, deletion of both genes is lethal; homologous to human ribosomal protein SA and bacterial S2; RPS0A has a paralog, RPS0B, that arose from the whole genome duplication;
752	YLR048W	RPS0B	0.29231	-0.15347	Deletion	Protein component of the small (40S) ribosomal subunit; RPS0B has a paralog, RPS0A, that arose from the whole genome duplication; required for maturation of 18S rRNA along with Rps0Ap; deletion of either RPS0 gene reduces growth rate, deletion of both genes is lethal; homologous to human ribosomal protein SA and bacterial S2
4274	YMR230W	RPS10B	0.53846		Deletion	Protein component of the small (40S) ribosomal subunit; homologous to mammalian ribosomal protein S10, no bacterial homolog; RPS10B has a paralog, RPS10A, that arose from the whole genome duplication; mutations in the human homolog associated with Diamond-Blackfan anemia
3091	YDR025W	RPS11A	0.45137		Deletion	Protein component of the small (40S) ribosomal subunit; homologous to mammalian ribosomal protein S11 and bacterial S17; N-terminally propionylated in vivo; RPS11A has a paralog, RPS11B, that arose from the whole genome duplication
3638	YBR048W	RPS11B	0.48649	0.03512	Deletion	Protein component of the small (40S) ribosomal subunit; homologous to mammalian ribosomal protein S11 and bacterial S17; RPS11B has a paralog, RPS11A, that arose from the whole genome duplication
2933	YOR369C	RPS12	0.44086		Deletion	Protein component of the small (40S) ribosomal subunit; homologous to mammalian ribosomal protein S12, no bacterial homolog
1815	YCR031C	RPS14A	0.37402		Deletion	Protein component of the small (40S) ribosomal subunit; required for ribosome assembly and 20S pre-rRNA processing; mutations confer cryptopleurine resistance; homologous to mammalian ribosomal protein S14 and bacterial S11; RPS14A has a paralog, RPS14B, that arose from the whole genome duplication
799	YJL191W	RPS14B	0.29722	-0.0768	Deletion	Protein component of the small (40S) ribosomal subunit; required for ribosome assembly and 20S pre-rRNA processing; mutations confer cryptopleurine resistance; homologous to mammalian ribosomal protein S14 and bacterial S11; RPS14B has a paralog, RPS14A, that arose from the whole genome duplication
3073	YJL191W	RPS14B	0.45	0.07598	Deletion	Protein component of the small (40S) ribosomal subunit; required for ribosome assembly and 20S pre-rRNA processing; mutations confer cryptopleurine resistance; homologous to mammalian ribosomal protein S14 and bacterial S11; RPS14B has a paralog, RPS14A, that arose from the whole genome duplication
2308	YMR143W	RPS16A	0.40373		Deletion	Protein component of the small (40S) ribosomal subunit; homologous to mammalian ribosomal protein S16 and bacterial S9; RPS16A has a paralog, RPS16B, that arose from the whole genome duplication
3717	YDL083C	RPS16B	0.49133	0.0876	Deletion	Protein component of the small (40S) ribosomal subunit; homologous to mammalian ribosomal protein S16 and bacterial S9; RPS16B has a paralog, RPS16A, that arose from the whole genome duplication
2249	YML024W	RPS17A	0.4		Deletion	Ribosomal protein 51 (rp51) of the small (40s) subunit; homologous to mammalian ribosomal protein S17, no bacterial homolog; RPS17A has a paralog, RPS17B, that arose from the whole genome duplication
4159	YDR447C	RPS17B	0.52564	0.12564	Deletion	Ribosomal protein 51 (rp51) of the small (40s) subunit; homologous to mammalian ribosomal protein S17, no bacterial homolog; RPS17B has a paralog, RPS17A, that arose from the whole genome duplication; protein abundance increases in response to DNA replication stress
5049	YDR450W	RPS18A	0.68304		Deletion	Protein component of the small (40S) ribosomal subunit; homologous to mammalian ribosomal protein S18 and bacterial S13; RPS18A has a paralog, RPS18B, that arose from the whole genome duplication; protein increases in abundance and relocalizes from cytoplasm to nuclear foci upon DNA replication stress
1838	YML026C	RPS18B	0.375	-0.30804	Deletion	Protein component of the small (40S) ribosomal subunit; homologous to mammalian ribosomal protein S18 and bacterial S13; RPS18B has a paralog, RPS18A, that arose from the whole genome duplication; protein abundance increases in response to DNA replication stress
2634	YOL121C	RPS19A	0.42188		Deletion	Protein component of the small (40S) ribosomal subunit; required for assembly and maturation of pre-40 S particles; homologous to mammalian ribosomal protein S19, no bacterial homolog; mutations in human RPS19 are associated with Diamond Blackfan anemia; RPS19A has a paralog, RPS19B, that arose from the whole genome duplication
2107	YLR441C	RPS1A	0.39159		Deletion	Ribosomal protein of the small (40S) subunit; homologous to mammalian ribosomal protein S3A, no bacterial homolog; RPS1A has a paralog, RPS1B, that arose from the whole genome duplication
18	YML063W	RPS1B	0.081633	-0.309957	Deletion	Ribosomal protein of the small (40S) subunit; homologous to mammalian ribosomal protein S3A, no bacterial homolog; RPS1B has a paralog, RPS1A, that arose from the whole genome duplication
462	YHL015W	RPS20	0.25743		DAmP	Protein component of the small (40S) ribosomal subunit; overproduction suppresses mutations affecting RNA polymerase III-dependent transcription; homologous to mammalian ribosomal protein S20 and bacterial S10
4186	YKR057W	RPS21A	0.5297		Deletion	Protein component of the small (40S) ribosomal subunit; homologous to mammalian ribosomal protein S21, no bacterial homolog; RPS21A has a paralog, RPS21B, that arose from the whole genome duplication
4855	YJL136C	RPS21B	0.6178	0.0881	Deletion	Protein component of the small (40S) ribosomal subunit; homologous to mammalian ribosomal protein S21, no bacterial homolog; RPS21B has a paralog, RPS21A, that arose from the whole genome duplication
1316	YJL190C	RPS22A	0.34247		Deletion	Protein component of the small (40S) ribosomal subunit; homologous to mammalian ribosomal protein S15A and bacterial S8; RPS22A has a paralog, RPS22B, that arose from the whole genome duplication
2055	YLR367W	RPS22B	0.38767	0.0452	Deletion	Protein component of the small (40S) ribosomal subunit; homologous to mammalian ribosomal protein S15A and bacterial S8; RPS22B has a paralog, RPS22A, that arose from the whole genome duplication
2295	YGR118W	RPS23A	0.40273		Deletion	Ribosomal protein 28 (rp28) of the small (40S) ribosomal subunit; required for translational accuracy; homologous to mammalian ribosomal protein S23 and bacterial S12; RPS23A has a paralog, RPS23B, that arose from the whole genome duplication; deletion of both RPS23A and RPS23B is lethal
2378	YPR132W	RPS23B	0.40774	0.00501	Deletion	Ribosomal protein 28 (rp28) of the small (40S) ribosomal subunit; required for translational accuracy; homologous to mammalian ribosomal protein S23 and bacterial S12; RPS23B has a paralog, RPS23A, that arose from the whole genome duplication; deletion of both RPS23A and RPS23B is lethal
4712	YER074W	RPS24A	0.58883		Deletion	Protein component of the small (40S) ribosomal subunit; homologous to mammalian ribosomal protein S24, no bacterial homolog; RPS24A has a paralog, RPS24B, that arose from the whole genome duplication
1082	YGR027C	RPS25A	0.32275		Deletion	Protein component of the small (40S) ribosomal subunit; homologous to mammalian ribosomal protein S25, no bacterial homolog; RPS25A has a paralog, RPS25B, that arose from the whole genome duplication
4164	YER131W	RPS26B	0.52679		Deletion	Protein component of the small (40S) ribosomal subunit; homologous to mammalian ribosomal protein S26, no bacterial homolog; RPS26B has a paralog, RPS26A, that arose from the whole genome duplication; human homolog can partially complement an RPS26A, RPS26B double null mutant; mutations in the human gene are associated with Diamond-Blackfan anemia
4106	YKL156W	RPS27A	0.52101		Deletion	Protein component of the small (40S) ribosomal subunit; homologous to mammalian ribosomal protein S27, no bacterial homolog; RPS27A has a paralog, RPS27B, that arose from the whole genome duplication; protein abundance increases in response to DNA replication stress
5014	YHR021C	RPS27B	0.66389	0.14288	Deletion	Protein component of the small (40S) ribosomal subunit; homologous to mammalian ribosomal protein S27, no bacterial homolog; RPS27B has a paralog, RPS27A, that arose from the whole genome duplication
2047	YOR167C	RPS28A	0.3871		Deletion	Protein component of the small (40S) ribosomal subunit; has an extraribosomal function in regulation of RPS28B, in which Rps28Ap binds to a decapping complex via Edc3p, which then binds to RPS28B mRNA leading to its decapping and degradation; homologous to mammalian ribosomal protein S28, no bacterial homolog; RPS28A has a paralog, RPS28B, that arose from the whole genome duplication
1744	YLR264W	RPS28B	0.36937	-0.01773	Deletion	Protein component of the small (40S) ribosomal subunit; homologous to mammalian ribosomal protein S28, no bacterial homolog; has an extraribosomal function in autoregulation, in which Rps28Bp binds to a decapping complex via Edc3p, which then binds to RPS28B mRNA leading to its decapping and degradation; RPS28B has a paralog, RPS28A, that arose from the whole genome duplication
2559	YLR388W	RPS29A	0.41803		Deletion	Protein component of the small (40S) ribosomal subunit; homologous to mammalian ribosomal protein S29 and bacterial S14; RPS29A has a paralog, RPS29B, that arose from the whole genome duplication
4483	YDL061C	RPS29B	0.56	0.14197	Deletion	Protein component of the small (40S) ribosomal subunit; homologous to mammalian ribosomal protein S29 and bacterial S14; RPS29B has a paralog, RPS29A, that arose from the whole genome duplication
2257	YOR182C	RPS30B	0.4		Deletion	Protein component of the small (40S) ribosomal subunit; homologous to mammalian ribosomal protein S30, no bacterial homolog; RPS30B has a paralog, RPS30A, that arose from the whole genome duplication; protein abundance increases in response to DNA replication stress
1767	YLR167W	RPS31	0.37104		DAmP	Fusion protein cleaved to yield ribosomal protein S31 and ubiquitin; ubiquitin may facilitate assembly of the ribosomal protein into ribosomes; interacts genetically with translation factor eIF2B; homologous to mammalian ribosomal protein S27A, no bacterial homolog
636	YJR145C	RPS4A	0.27976		Deletion	Protein component of the small (40S) ribosomal subunit; mutation affects 20S pre-rRNA processing; homologous to mammalian ribosomal protein S4, no bacterial homolog; RPS4A has a paralog, RPS4B, that arose from the whole genome duplication
4385	YHR203C	RPS4B	0.54717	0.26741	Deletion	Protein component of the small (40S) ribosomal subunit; homologous to mammalian ribosomal protein S4, no bacterial homolog; RPS4B has a paralog, RPS4A, that arose from the whole genome duplication
859	YPL090C	RPS6A	0.30282		Deletion	Protein component of the small (40S) ribosomal subunit; homologous to mammalian ribosomal protein S6, no bacterial homolog; phosphorylated on S233 by Ypk3p in a TORC1-dependent manner, and on S232 in a TORC1/2-dependent manner by Ypk1/2/3p; RPS6A has a paralog, RPS6B, that arose from the whole genome duplication
3939	YBR181C	RPS6B	0.50847	0.20565	Deletion	Protein component of the small (40S) ribosomal subunit; homologous to mammalian ribosomal protein S6, no bacterial homolog; phosphorylated on S233 by Ypk3p in a TORC1-dependent manner, and on S232 in a TORC1/2-dependent manner by Ypk1/2/3p; RPS6B has a paralog, RPS6A, that arose from the whole genome duplication
1491	YOR096W	RPS7A	0.35294		Deletion	Protein component of the small (40S) ribosomal subunit; interacts with Kti11p; deletion causes hypersensitivity to zymocin; homologous to mammalian ribosomal protein S7, no bacterial homolog; RPS7A has a paralog, RPS7B, that arose from the whole genome duplication
4975	YNL096C	RPS7B	0.65143	0.29849	Deletion	Protein component of the small (40S) ribosomal subunit; interacts with Kti11p; deletion causes hypersensitivity to zymocin; homologous to mammalian ribosomal protein S7, no bacterial homolog; RPS7B has a paralog, RPS7A, that arose from the whole genome duplication; protein abundance increases in response to DNA replication stress
725	YBL072C	RPS8A	0.29032		Deletion	Protein component of the small (40S) ribosomal subunit; homologous to mammalian ribosomal protein S8, no bacterial homolog; RPS8A has a paralog, RPS8B, that arose from the whole genome duplication
1380	YPL081W	RPS9A	0.34629		Deletion	Protein component of the small (40S) ribosomal subunit; homologous to mammalian ribosomal protein S9 and bacterial S4; RPS9A has a paralog, RPS9B, that arose from the whole genome duplication
1240	YBR189W	RPS9B	0.33618	-0.01011	Deletion	Protein component of the small (40S) ribosomal subunit; homologous to mammalian ribosomal protein S9 and bacterial S4; RPS9B has a paralog, RPS9A, that arose from the whole genome duplication

### Sheet: Paralog-specific mating
						Confusion Assay - mating efficiency (%)
ORF	Gene	Mating Fraction primary screen	type of regulator	Difference (B paralog - A paralog)	Average Mating Efficiency (% from WT)	w/o alpha-factor	with alpha-factor
YGR085C	RPL11B	0.21296	positive
YEL054C	RPL12A	missing			89.6
YDR418W	RPL12B	0.22222	positive		20.3	28.33	31.67
YKL006W	RPL14A	0.16423	positive
YIL133C	RPL16A	0.29567	positive
YNL069C	RPL16B	0.40611	like WT	0.13922
YNL069C	RPL16B	0.46367	like WT
YBR084C-A	RPL19A	0.41743	like WT
YBL027W	RPL19B	0.18408	positive	-0.23335	19.3	10.08	14.36
YLR061W	RPL22A	0.20988	positive
YFL034C-A	RPL22B	0.42652	like WT	0.21664
YHR010W	RPL27A	0.6988	negative
YDR471W	RPL27B	0.44755	like WT	-0.25125
YLR406C	RPL31B	0.57285	negative
YPL143W	RPL33A	0.54118	negative
YOR234C	RPL33B	0.2451	positive	-0.29608
YER056C-A	RPL34A	0.26064	positive
YIL052C	RPL34B	0.5283	negative	0.26766
YLR185W	RPL37A	0.33038	positive
YDR500C	RPL37B	0.54455	negative	0.21558
YDR500C	RPL37B	0.54737	negative
YML073C	RPL6A	0.56318	negative
YLR448W	RPL6B	0.4034	like WT	-0.15978
YGL147C	RPL9A	0.66827	negative		233.7
YNL067W	RPL9B	0.39526	like WT	-0.27301
YDL081C	RPP1A	0.38071	like WT
YDL130W	RPP1B	0.2409	positive	-0.13981
YOL039W	RPP2A	0.34694	positive
YDR382W	RPP2B	0.62275	negative	0.27581
YGR214W	RPS0A	0.44578	like WT
YLR048W	RPS0B	0.29231	positive	-0.15347
YML024W	RPS17A	0.4	like WT
YDR447C	RPS17B	0.52564	negative	0.12564
YDR450W	RPS18A	0.68304	negative
YML026C	RPS18B	0.375	like WT	-0.30804
YLR441C	RPS1A	0.39159	like WT
YML063W	RPS1B	0.081633	positive	-0.309957
YKR057W	RPS21A	0.5297	negative
YJL136C	RPS21B	0.6178	negative	0.0881	249
YER074W	RPS24A	0.58883	negative
YKL156W	RPS27A	0.52101	negative
YHR021C	RPS27B	0.66389	negative	0.14288	649.3
YLR388W	RPS29A	0.41803	like WT
YDL061C	RPS29B	0.56	negative	0.14197
YJR145C	RPS4A	0.27976	positive
YHR203C	RPS4B	0.54717	negative	0.26741
YPL090C	RPS6A	0.30282	positive
YBR181C	RPS6B	0.50847	like WT	0.20565
YOR096W	RPS7A	0.35294	like WT
YNL096C	RPS7B	0.65143	negative	0.29849
YBL072C	RPS8A	0.29032	positive
